# Automatic identification and annotation of MYB gene family members in plants

**DOI:** 10.1101/2021.10.16.464636

**Authors:** Boas Pucker

## Abstract

**Background:** MYBs are among the largest transcription factor families in plants. Consequently, members of this family are involved in a plethora of processes including development and specialized metabolism. The MYB families of many plant species were investigated in the last two decades since the first investigation looked at *Arabidopsis thaliana*. This body of knowledge and characterized sequences provide the basis for the identification, classification, and functional annotation of candidate sequences in new genome and transcriptome assemblies.

**Results:** A pipeline for the automatic identification and functional annotation of MYBs in a given sequence data set was implemented in Python. MYB candidates are identified, screened for the presence of a MYB domain and other motifs, and finally placed in a phylogenetic context with well characterized sequences. In addition to technical benchmarking based on existing annotation, the transcriptome assembly of *Croton tiglium* and the annotated genome sequence of *Castanea crenata* were screened for MYBs. Results of both analyses are presented in this study to illustrate the potential of this application. The analysis of one species takes only a few minutes depending on the number of predicted sequences and the size of the MYB gene family. This pipeline, the required bait sequences, and reference sequences for a classification are freely available on github: https://github.com/bpucker/MYB_annotator.

**Conclusions:** This automatic annotation of the MYB gene family in novel assemblies makes genome-wide investigations consistent and paves the way for comparative studies in the future. Candidate genes for in-depth analyses are presented based on their orthology to previously characterized sequences which allows the functional annotation of the newly identified MYBs with high confidence. The identification of orthologs can also be harnessed to detect duplication and deletion events.
