## Additional file 2 for "Automatic identification and annotation of MYB gene family members in plants"

RefMYB	Function	NewMYBs
AT1G09770-AtCDC5	outgroup	NdCChr1.NdCChr1.g909.t1
AT3G09370.1-At3R-MYB3	cell cycle control	NdCChr3.NdCChr3.g13274.t1
AT3G18100-At4R	SNAP complex	NdCChr3.NdCChr3.g14238.t1
AT4G00540.1-At3R-MYB2	cell cycle control	NdCChr4.NdCChr4.g18613.t1
AT4G32730.1-At3R-MYB1	cell cycle control	NdCChr4.NdCChr4.g22673.t1
AT5G02320.1-At3R-MYB5	cell cycle control	NdCChr5.NdCChr5.g23569.t1
AT5G11510.1-At3R-MYB4	cell cycle control	NdCChr5.NdCChr5.g24464.t1
At1g06180-At2R-MYB013	abiotic stress response, flower morphogenesis, stilbene	NdCChr1.NdCChr1.g533.t1
At1g08810-At2R-MYB060	defense, stress response	NdCChr1.NdCChr1.g808.t1
At1g09540-At2R-MYB061	mucillage, lignin, stomatal closure	NdCChr1.NdCChr1.g883.t1
At1g14350-At2R-MYB124	guard cell division, root gravitropism	NdCChr1.NdCChr1.g1413.t1
At1g16490-At2R-MYB058	phenylpropanoid, lignin	NdCChr1.NdCChr1.g1629.t1
At1g17950-At2R-MYB052	cell wall, lignin, seed oil, axillary meristem	NdCChr1.NdCChr1.g1778.t1
At1g18570-At2R-MYB051	glucosinolates, camalexin	NdCChr1.NdCChr1.g1841.t1
At1g18710-At2R-MYB047	defense, stress response	NdCChr1.NdCChr1.g1855.t1
At1g22640-At2R-MYB003	repressor phenylpropanoid, sinapate, lignin	NdCChr1.NdCChr1.g2261.t1
At1g25340-At2R-MYB116	defense, stress response	NdCChr1.NdCChr1.g2479.t1
At1g26780-At2R-MYB117	cell wall, lignin, seed oil, axillary meristem	NdCChr1.NdCChr1.g2579.t1
At1g34670-At2R-MYB093	root development	NdCChr1.NdCChr1.g3415.t1
At1g35515-At2R-MYB008	repressor phenylpropanoid, sinapate, lignin	NdCChr1.NdCChr1.g3487.t1
At1g48000-At2R-MYB112	defense, stress response	NdCChr1.NdCChr1.g4339.t1
At1g56160-At2R-MYB072	phenylpropanoid, lignin	NdCChr1.NdCChr1.g5200.t1
At1g56650-At2R-MYB075	anthocyanins (betalains)	NdCChr1.NdCChr1.g5267.t1
At1g57560-At2R-MYB050	mucillage, lignin, stomatal closure	NdCChr1.NdCChr1.g5277.t1
At1g63910-At2R-MYB103	anther, trichome development	NdCChr1.NdCChr1.g5897.t1
At1g66230-At2R-MYB020	SCW, lignin	NdCChr1.NdCChr1.g6144.t1
At1g66370-At2R-MYB113	anthocyanins (betalains)	NdCChr1.NdCChr1.g6160.t1
At1g66380-At2R-MYB114	anthocyanins (betalains)	NdCChr1.NdCChr1.g6161.t1
At1g66390-At2R-MYB090	anthocyanins (betalains)	NdCChr1.NdCChr1.g6162.t1
At1g68320-At2R-MYB062	defense, stress response	NdCChr1.NdCChr1.g6365.t1
At1g69560-At2R-MYB105	cell wall, lignin, seed oil, axillary meristem	NdCChr1.NdCChr1.g6496.t1
At1g73410-At2R-MYB054	cell wall, lignin, seed oil, axillary meristem	NdCChr1.NdCChr1.g6869.t1
At1g74080-At2R-MYB122	glucosinolates, camalexin	NdCChr1.NdCChr1.g6942.t1
At1g74430-At2R-MYB095	defense, stress response	NdCChr1.NdCChr1.g6976.t1
At1g74650-At2R-MYB031	defense, stress response	NdCChr1.NdCChr1.g6997.t1
At1g79180-At2R-MYB063	phenylpropanoid, lignin	NdCChr1.NdCChr1.g7452.t1
At2g02820-At2R-MYB088	guard cell division, root gravitropism	NdCChr2.NdCChr2.g7824.t1
At2g16720-At2R-MYB007	repressor phenylpropanoid, sinapate, lignin	NdCChr2.NdCChr2.g9147.t1
At2g23290-At2R-MYB070	stress response, hormone signaling	NdCChr2.NdCChr2.g9828.t1
At2g25230-At2R-MYB100	embryogenesis, seed maturation	NdCChr2.NdCChr2.g10023.t1
At2g26950-At2R-MYB104	anther development, stress response	NdCChr2.NdCChr2.g10198.t1
At2g26960-At2R-MYB081	anther development, stress response	NdCChr2.NdCChr2.g10199.t1
At2g31180-At2R-MYB014	abiotic stress response, flower morphogenesis, stilbene	NdCChr2.NdCChr2.g10637.t1
At2g32460-At2R-MYB101	anther development, stress response	NdCChr2.NdCChr2.g10774.t1
At2g36890-At2R-MYB038	axillary meristem, root growth	NdCChr2.NdCChr2.g11240.t1
At2g37630-At2R-MYB091	leaf, shoot, germ morphogenesis	NdCChr2.NdCChr2.g11316.t1
At2g39880-At2R-MYB025	stress tolerance	NdCChr2.NdCChr2.g11547.t1
At2g47190-At2R-MYB002	defense, stress response	NdCChr2.NdCChr2.g12310.t1
At2g47460-At2R-MYB012	flavonol, phlobaphene	NdCChr2.NdCChr2.g12337.t1
At3g01140-At2R-MYB106	trichome branching, petal morphogenesis	NdCChr3.NdCChr3.g12420.t1
At3g01530-At2R-MYB057	stamen development	NdCChr3.NdCChr3.g12472.t1
At3g02940-At2R-MYB107	suberin	NdCChr3.NdCChr3.g12619.t1
At3g06490-At2R-MYB108	defense, stress response	NdCChr3.NdCChr3.g13018.t1
At3g08500-At2R-MYB083	SCW, lignin	NdCChr3.NdCChr3.g13185.t1
At3g09230-At2R-MYB001	stress tolerance	NdCChr3.NdCChr3.g13261.t1
At3g11440-At2R-MYB065	anther development, stress response, GAMYB	NdCChr3.NdCChr3.g13504.t1
At3g12720-At2R-MYB067	anther, trichome development	NdCChr3.NdCChr3.g13635.t1
At3g12820-At2R-MYB010	phenylpropanoid, lignin	NdCChr3.NdCChr3.g13645.t1
At3g13540-At2R-MYB005	general flavonoid, trichome	NdCChr3.NdCChr3.g13735.t1
At3g13890-At2R-MYB026	anther, trichome development	NdCChr3.NdCChr3.g13782.t1
At3g23250-At2R-MYB015	abiotic stress response, flower morphogenesis, stilbene	NdCChr3.NdCChr3.g14816.t1
At3g24310-At2R-MYB071	phenylpropanoid, lignin	NdCChr3.NdCChr3.g14929.t1
At3g27780-At2R-MYB118	embryogenesis, seed maturation	NdCChr3.NdCChr3.g15312.t1
At3g27810-At2R-MYB021	stamen development	NdCChr3.NdCChr3.g15315.t1
At3g27920-At2R-MYB000	development of trichome, roothair, floral organ	NdCChr3.NdCChr3.g15330.t1
At3g28470-At2R-MYB035	anther, tapetum development	NdCChr3.NdCChr3.g15403.t1
At3g28910-At2R-MYB030	defense, stress response	NdCChr3.NdCChr3.g15456.t1
At3g29020-At2R-MYB110	cell wall, lignin, seed oil, axillary meristem	NdCChr3.NdCChr3.g15475.t1
At3g30210-At2R-MYB121	phenylpropanoid, lignin	NdCChr3.NdCChr3.g15659.t1
At3g46130-At2R-MYB048	cell cycle regulation	NdCChr3.NdCChr3.g16752.t1
At3g47600-At2R-MYB094	defense, stress response	NdCChr3.NdCChr3.g16924.t1
At3g48920-At2R-MYB045	photomorphogenesis	NdCChr3.NdCChr3.g17058.t1
At3g49690-At2R-MYB084	axillary meristem, root growth	NdCChr3.NdCChr3.g17139.t1
At3g50060-At2R-MYB077	stress response, hormone signaling	NdCChr3.NdCChr3.g17177.t1
At3g53200-At2R-MYB027	phenylpropanoid, lignin	NdCChr3.NdCChr3.g17507.t1
At3g55730-At2R-MYB109	stress tolerance	NdCChr3.NdCChr3.g17764.t1
At3g60460-At2R-MYB125	leaf, shoot, germ morphogenesis	NdCChr3.NdCChr3.g18229.t1
At3g61250-At2R-MYB017	flower, meristem identity	NdCChr3.NdCChr3.g18313.t1
At3g62610-At2R-MYB011	flavonol, phlobaphene	NdCChr3.NdCChr3.g18452.t1
At4g01680-At2R-MYB055	mucillage, lignin, stomatal closure	NdCChr4.NdCChr4.g18747.t1
At4g05100-At2R-MYB074	defense, stress response	NdCChr4.NdCChr4.g19025.t1
At4g09460-At2R-MYB006	repressor phenylpropanoid, sinapate, lignin	NdCChr4.NdCChr4.g20116.t1
At4g12350-At2R-MYB042	SCW, lignin	NdCChr4.NdCChr4.g20444.t1
At4g13480-At2R-MYB079	phenylpropanoid, lignin	NdCChr4.NdCChr4.g20578.t1
At4g17780-At2R-MYB039	suberin	NdCChr4.NdCChr4.g21090.t1
At4g18770-At2R-MYB098	embryogenesis, seed maturation	NdCChr4.NdCChr4.g21200.t1
At4g21440-At2R-MYB102	defense, stress response	NdCChr4.NdCChr4.g21454.t1
At4g22680-At2R-MYB085	SCW, lignin	NdCChr4.NdCChr4.g21605.t1
At4g25560-At2R-MYB018	photomorphogenesis	NdCChr4.NdCChr4.g21904.t1
At4g26930-At2R-MYB097	anther development, stress response	NdCChr4.NdCChr4.g22048.t1
At4g28110-At2R-MYB041	defense, stress response	NdCChr4.NdCChr4.g22183.t1
At4g33450-At2R-MYB069	cell wall, lignin, seed oil, axillary meristem	NdCChr4.NdCChr4.g22741.t1
At4g34990-At2R-MYB032	repressor phenylpropanoid, sinapate, lignin	NdCChr4.NdCChr4.g22912.t1
At4g37260-At2R-MYB073	stress response, hormone signaling	NdCChr4.NdCChr4.g23141.t1
At4g37780-At2R-MYB087	axillary meristem, root growth	NdCChr4.NdCChr4.g23193.t1
At4g38620-At2R-MYB004	repressor phenylpropanoid, sinapate, lignin	NdCChr4.NdCChr4.g23280.t1
At5g06100-At2R-MYB033	anther development, stress response, GAMYB	NdCChr5.NdCChr5.g23959.t1
At5g07690-At2R-MYB029	glucosinolates, camalexin	NdCChr5.NdCChr5.g24121.t1
At5g07700-At2R-MYB076	glucosinolates, camalexin	NdCChr5.NdCChr5.g24122.t1
At5g10280-At2R-MYB092	root development	NdCChr5.NdCChr5.g24345.t1
At5g11050-At2R-MYB064	embryogenesis, seed maturation	NdCChr5.NdCChr5.g24419.t1
At5g12870-At2R-MYB046	SCW, lignin	NdCChr5.NdCChr5.g24567.t1
At5g14340-At2R-MYB040	stamen/anther development, phenylpropanoid, SCW	NdCChr5.NdCChr5.g24710.t1
At5g14750-At2R-MYB066	development of trichome, roothair, floral organ	NdCChr5.NdCChr5.g24749.t1
At5g15310-At2R-MYB016	trichome branching, petal morphogenesis	NdCChr5.NdCChr5.g24804.t1
At5g16600-At2R-MYB043	SCW, lignin	NdCChr5.NdCChr5.g24932.t1
At5g16770-At2R-MYB009	suberin	NdCChr5.NdCChr5.g24948.t1
At5g17800-At2R-MYB056	cell wall, lignin, seed oil, axillary meristem	NdCChr5.NdCChr5.g25051.t1
At5g23000-At2R-MYB037	axillary meristem, root growth	NdCChr5.NdCChr5.g25508.t1
At5g26660-At2R-MYB086	mucillage, lignin, stomatal closure	NdCChr5.NdCChr5.g25885.t1
At5g35550-At2R-MYB123	proanthocyanidins	NdCChr5.NdCChr5.g26719.t1
At5g39700-At2R-MYB089	cell wall, lignin, seed oil, axillary meristem	NdCChr5.NdCChr5.g27189.t1
At5g40330-At2R-MYB023	development of trichome, roothair, floral organ	NdCChr5.NdCChr5.g27263.t1
At5g40350-At2R-MYB024	stamen development	NdCChr5.NdCChr5.g27265.t1
At5g40360-At2R-MYB115	embryogenesis, seed maturation	NdCChr5.NdCChr5.g27267.t1
At5g40430-At2R-MYB022	embryogenesis, seed maturation	NdCChr5.NdCChr5.g27275.t1
At5g49330-At2R-MYB111	flavonol, phlobaphene	NdCChr5.NdCChr5.g28237.t1
At5g49620-At2R-MYB078	defense, stress response	NdCChr5.NdCChr5.g28266.t1
At5g52260-At2R-MYB019	photomorphogenesis	NdCChr5.NdCChr5.g28529.t1
At5g52600-At2R-MYB082	development of trichome, roothair, floral organ	NdCChr5.NdCChr5.g28564.t1
At5g54230-At2R-MYB049	defense, stress response	NdCChr5.NdCChr5.g28741.t1
At5g55020-At2R-MYB120	anther development, stress response	NdCChr5.NdCChr5.g28820.t1
At5g56110-At2R-MYB080	anther, tapetum development	NdCChr5.NdCChr5.g28935.t1
At5g57620-At2R-MYB036	axillary meristem, root growth	NdCChr5.NdCChr5.g29094.t1
At5g58850-At2R-MYB119	embryogenesis, seed maturation	NdCChr5.NdCChr5.g29226.t1
At5g59780-At2R-MYB059	cell cycle regulation	NdCChr5.NdCChr5.g29317.t1
At5g60890-At2R-MYB034	glucosinolates, camalexin	NdCChr5.NdCChr5.g29427.t1
At5g61420-At2R-MYB028	glucosinolates, camalexin	NdCChr5.NdCChr5.g29480.t1
At5g62320-At2R-MYB099	stamen/anther development, phenylpropanoid, SCW	NdCChr5.NdCChr5.g29568.t1
At5g62470-At2R-MYB096	defense, stress response	NdCChr5.NdCChr5.g29582.t1
At5g65230-At2R-MYB053	root development	NdCChr5.NdCChr5.g29867.t1
At5g65790-At2R-MYB068	axillary meristem, root growth	NdCChr5.NdCChr5.g29928.t1
At5g67300-At2R-MYB044	stress response, hormone signaling	NdCChr5.NdCChr5.g30089.t1
