## Additional file 3 for "Automatic identification and annotation of MYB gene family members in plants"

Species	NumberOfSequences	RunTimeInSeconds
Acoerulea_322_v3.1	43550	498
Acomosus_321_v3	27024	334
Ahalleri_264_v1.1	26911	455
Ahypochondriacus_459_v2.1	23879	284
Ahypogaea_530_v1.0	84714	677
Alinifolium_472_v1.1	55072	632
Alyrata_384_v2.1	33132	502
Aoccidentale_449_v0.9	82170	657
Aofficinalis_498_V1.1	27395	320
Athaliana_447_Araport11	48455	532
Atrichopoda_291_v1.0	26846	291
Bbraunii_502_v2.1	23685	234
Bdistachyon_556_v3.2	56847	452
Bhybridum_463_v1.1	80980	562
Boleraceacapitata_446_v1.0	35400	379
BrapaFPsc_277_v1.3	43370	610
Bstacei_316_v1.1	36357	389
Bstricta_278_v1.2	29812	384
Bsylvaticum_490_v1.1	50263	426
Bvulgaris_548_EL10_1.0	24255	296
Camplexicaulis_470_v1.1	51146	509
Carietinum_492_v1.0	28269	339
Ccitriodora_507_v2.1	45651	464
Cclementina_182_v1.0	33929	366
Cgrandiflora_266_v1.1	26561	429
Chispanica_488_v1.1	48686	552
Ckanehirae_531_v3	27899	391
Cmaritima_481_v1.1	60116	636
Cpapaya_113_ASGPBv0.4	27775	318
CpurpureusGG1_539_v1.1	39339	301
CpurpureusR40_538_v1.1	40806	313
Cquinoa_392_v1.0	44776	405
Creinhardtii_281_v5.6	19526	274
Crubella_474_v1.1	29547	494
Csativus_122_cds.fa	30364	358
Csinensis_154_v1.1	46147	388
Cviolacea_484_v1.1	28657	349
Czofingiensis_461_v5.2.3.2	15369	235
Dalata_550_v2.1	38603	383
Dcarota_388_v2.0	32118	432
Dsalina_325_v1.0	18801	232
Dsophioides_482_v1.1	30008	460
Dstrictus_489_v1.1	31464	460
Egrandis_297_v2.0	46280	426
Esalsugineum_173_v1.0	29284	446
Esyriacum_483_v1.1	33503	504
Evesicaria_487_v1.1	86977	980
Fvesca_501_v2.0.a2	50732	576
Gbarbadense_526_v1.1	108363	857
Gdarwinii_529_v1.1	97407	808
Ghirsutum_527_v2.1	107216	845
GmaxLee_510_v1.1	71358	657
Gmax_189_cds.fa	73320	668
Gmustelinum_524_v1.1	106542	863
Graimondii_221_v2.1	77267	582
Gsoja_509_v1.1	62102	629
Gtomentosum_525_v1.1	112770	858
Hannuus_494_r1.2	52243	581
Hvulgare_462_r1	248180	1518
Iamara_485_v1.1	68121	751
Itinctoria_475_v1.1	116152	1082
Kfedtschenkoi_382_v1.1	45190	563
Klaxiflora_309_v1.1	69177	794
Lannua_476_v1.1	43120	652
Lsativa_467_v5	62656	533
Lsativum_478_v1.1	56316	631
Lusitatissimum_200_v1.0	43484	532
Macuminata_304_v1	36528	692
Mdomestica_491_v1.1	45116	470
Mesculenta_520_v7.1	66486	690
MguttatusNONTOL_553_v4.0	34838	454
MguttatusTOL_551_v5.0	33791	441
Mguttatus_256_v2.0	33573	527
Mmaritima_477_v1.1	32169	625
Mperfoliatum_471_v1.1	29420	398
Mpolymorpha_320_v3.1	24674	288
MpusillaCCMP1545_228_v3.0	10660	220
MpusillaRCC299_229_v3.0	10103	223
Msinensis_497_v7.1	89486	603
Mtruncatula_285_Mt4.0v1	62319	661
Oeuropaea_451_v1.0	50684	467
Olucimarinus_231_v2.0	7796	215
OsativaKitaake_499_v3.1	48494	422
Osativa_204_v7.0	49061	406
Othomaeum_386_v1.0	28437	337
PdeltoidesWV94_445_v2.1	57249	522
Phallii_495_v3.1	44192	407
Ppatens_318_v3.3	87533	463
Ppersica_298_v2.1	47089	452
PtrichocarpaStettler14_532_v1.1	52014	511
Ptrichocarpa_533_v4.1	52400	510
Pumbilicalis_456_v1.5	13360	221
Pvirgatum_516_v5.1	129942	758
PvulgarisUI111_534_v1.1	36018	435
Pvulgaris_442_v2.1	36995	420
Rcommunis_119_v0.1	31221	346
Rislandica_473_v1.1	32703	465
Salba_480_v1.1	52762	570
Sbicolor_454_v3.1.1	47121	421
Sfallax_522_v1.1	45611	363
Sitalica_312_v2.2	43001	403
Slycopersicum_514_ITAG3.2	35768	382
Smagellanicum_521_v1.1	46801	344
Smoellendorffii_91_v1.0	22285	256
Spinnata_486_v1.1	57652	381
Spolyrhiza_290_v2	19623	272
SpurpureaFishCreek_518_v3.1	46943	454
Spurpurea_519_v5.1	57462	479
Stuberosum_448_v4.03	56215	397
Sviridis_500_v2.1	52459	390
Taestivum_296_v2.2	293053	1008
Tarvense_479_v1.1	40662	453
Tcacao_523_v2.1	39991	383
Tintermedium_503_v2.1	206258	1204
Tpratense_385_v2	41297	366
Vcarteri_317_v2.1	16075	234
Vunguiculata_540_v1.2	54484	468
Vvinifera_457_v2.1	55564	406
Zmarina_324_v2.2	20450	280
ZmaysPH207_443_v1.1	40557	357
Zmays_284_Ensembl-18	88760	434
